# A Novel Prognosis Model based on Comprehensive Analysis of Pyroptosis-Related Genes in Breast Cancer

**DOI:** 10.1101/2022.04.05.486932

**Authors:** Shijie Zeng, Yuefei Wang, Yixi Yang

## Abstract

**Background:** Pyroptosis plays a dual role in cancer. It can not only induce chronic tumor necrosis, but also stimulate acute inflammation to enhance immune response. However, the study of cell pyroptosis in Breast Cancer (BC) is still limited.

**Methods:** A total of 26 pyroptosis-related differential genes were obtained, and PPI network and correlation analysis were demonstrated as well. Besides, 3 pyroptosis-related prognostic genes were collected by the univariate COX analysis. Through these 3 genes, patients were clustered into 2 sub-types by the Consensus clustering, then the EM and XMeans were also carried out to recheck the result. Furthermore, the significant prognosis-related genes were obtained by the Random Forest and LASSO analysis. Based on the above, the corresponding weights were calculated through the univariate and multivariate Cox analysis, and the prognostic model was constructed. In addition, the ROC curve, risk curve, PCA, t-SNE, COX, GO, KEGG and ssGSEA were analyzed, respectively.

**Results:** Through the verification of 3 different clustering algorithms, 2 sub-types of BC were obtained. Furthermore, ‘ELOVL2’, ‘IGLV6-57’, ‘FGBP1’, ‘HLA-DPB2’ with weights of −0.183, −0.101, −0.227 and −0.254 were employed to establish the prognostic model. Validation shows that our model has good effect and the Go KEGG and Immune microenvironment analysis showed the enrichment of the differential genes.

**Conclusion:** Our study identified 4 genes that are closely correlated with the overall survival of BC patients, and the prognostic model can effectively divide patients into high- and low-risk groups, which may have certain guiding significance for prognosis.
