## Appendix for "A Novel Prognosis Model based on Comprehensive Analysis of Pyroptosis-Related Genes in Breast Cancer": cluster.txt

ID	Cluster
TCGA-D8-A1Y2	C1
TCGA-A1-A0SM	C2
TCGA-E9-A22H	C2
TCGA-BH-A1EX	C1
TCGA-D8-A1XZ	C1
TCGA-AC-A3W6	C1
TCGA-BH-A18S	C2
TCGA-BH-A0BR	C2
TCGA-A7-A4SD	C1
TCGA-A7-A0CD	C2
TCGA-BH-A0H9	C1
TCGA-D8-A27W	C2
TCGA-E2-A2P5	C2
TCGA-A2-A0EU	C2
TCGA-A8-A09V	C1
TCGA-E2-A15F	C2
TCGA-E2-A9RU	C2
TCGA-AN-A046	C2
TCGA-AR-A252	C1
TCGA-AC-A3OD	C2
TCGA-BH-A18P	C2
TCGA-E2-A1LA	C1
TCGA-E9-A22E	C2
TCGA-EW-A1P4	C1
TCGA-GM-A3NY	C1
TCGA-BH-A0BQ	C1
TCGA-E2-A14P	C2
TCGA-E9-A3HO	C2
TCGA-BH-A1F5	C2
TCGA-A8-A08F	C1
TCGA-A8-A08R	C1
TCGA-AC-A23G	C2
TCGA-BH-A1EV	C2
TCGA-A7-A0CJ	C2
TCGA-B6-A0IA	C2
TCGA-AO-A12A	C2
TCGA-C8-A12W	C2
TCGA-B6-A0RI	C2
TCGA-A7-A4SB	C2
TCGA-E2-A14Q	C2
TCGA-BH-A0AU	C2
TCGA-AR-A24X	C1
TCGA-B6-A0WV	C2
TCGA-A8-A090	C2
TCGA-AR-A24P	C1
TCGA-EW-A1J2	C2
TCGA-GM-A2DL	C2
TCGA-E2-A154	C2
TCGA-D8-A1Y1	C1
TCGA-AO-A125	C1
TCGA-AR-A24L	C2
TCGA-D8-A1X8	C2
TCGA-AC-A2FO	C2
TCGA-BH-A18V	C1
TCGA-BH-A0DH	C2
TCGA-E2-A1L7	C1
TCGA-E2-A15S	C2
TCGA-AC-A3EH	C2
TCGA-A2-A4RY	C2
TCGA-AO-A1KS	C2
TCGA-AR-A1AP	C2
TCGA-B6-A0RG	C2
TCGA-E2-A15D	C2
TCGA-A2-A1G1	C1
TCGA-C8-A1HK	C2
TCGA-B6-A0I9	C2
TCGA-A8-A081	C1
TCGA-A2-A25C	C2
TCGA-AC-A3HN	C2
TCGA-GM-A5PV	C2
TCGA-LD-A66U	C2
TCGA-BH-A0BM	C1
TCGA-W8-A86G	C2
TCGA-AO-A124	C2
TCGA-AO-A0J9	C1
TCGA-A2-A0CR	C1
TCGA-EW-A1PE	C1
TCGA-E2-A15P	C2
TCGA-A2-A1FV	C2
TCGA-EW-A1PC	C2
TCGA-A2-A3XT	C1
TCGA-B6-A0X0	C1
TCGA-B6-A0IK	C2
TCGA-A2-A0T7	C2
TCGA-A2-A04Y	C2
TCGA-A8-A09R	C2
TCGA-AR-A5QN	C2
TCGA-HN-A2NL	C2
TCGA-AR-A5QP	C2
TCGA-AO-A0JL	C2
TCGA-D8-A1JK	C1
TCGA-A2-A0CV	C1
TCGA-A7-A3RF	C2
TCGA-OL-A5RZ	C2
TCGA-B6-A0IM	C2
TCGA-AR-A0U4	C1
TCGA-D8-A1J9	C2
TCGA-A2-A0D0	C2
TCGA-D8-A27T	C2
TCGA-EW-A3U0	C1
TCGA-AN-A0G0	C2
TCGA-C8-A27B	C1
TCGA-AN-A0FK	C2
TCGA-LQ-A4E4	C2
TCGA-AN-A0AS	C2
TCGA-BH-A5J0	C1
TCGA-E2-A14Z	C1
TCGA-AR-A1AN	C1
TCGA-B6-A0RM	C2
TCGA-B6-A0X7	C2
TCGA-D8-A1JF	C2
TCGA-GM-A2DF	C1
TCGA-A2-A0T5	C2
TCGA-E9-A1RF	C1
TCGA-AO-A12F	C2
TCGA-S3-A6ZG	C1
TCGA-B6-A0X5	C1
TCGA-BH-A209	C1
TCGA-WT-AB44	C1
TCGA-BH-A18K	C1
TCGA-BH-A0B1	C2
TCGA-AR-A2LJ	C1
TCGA-AR-A0U2	C2
TCGA-A7-A3J0	C2
TCGA-GM-A3NW	C2
TCGA-C8-A12P	C2
TCGA-AN-A041	C2
TCGA-C8-A12Q	C2
TCGA-E2-A1L6	C1
TCGA-BH-A0HI	C2
TCGA-E2-A14U	C2
TCGA-E9-A3X8	C1
TCGA-C8-A1HF	C1
TCGA-BH-A0DO	C2
TCGA-A8-A0AD	C1
TCGA-C8-A275	C1
TCGA-E2-A15A	C2
TCGA-B6-A0IE	C2
TCGA-A2-A0EO	C2
TCGA-B6-A0IQ	C2
TCGA-A8-A09Z	C2
TCGA-A8-A0A2	C2
TCGA-B6-A0RV	C2
TCGA-OL-A66I	C1
TCGA-AR-A5QQ	C1
TCGA-LL-A440	C1
TCGA-C8-A274	C1
TCGA-AC-A2QJ	C1
TCGA-E9-A2JS	C2
TCGA-BH-A1EW	C2
TCGA-BH-A0B3	C2
TCGA-3C-AALI	C1
TCGA-BH-A201	C2
TCGA-A2-A3XU	C2
TCGA-AR-A24V	C2
TCGA-AO-A12D	C1
TCGA-AR-A1AH	C1
TCGA-EW-A1P3	C2
TCGA-A8-A0A7	C1
TCGA-A8-A08I	C1
TCGA-AR-A24W	C2
TCGA-OL-A6VO	C1
TCGA-OL-A5D6	C2
TCGA-A1-A0SO	C2
TCGA-C8-A3M7	C1
TCGA-E9-A1R4	C1
TCGA-E2-A15R	C2
TCGA-A2-A0CK	C2
TCGA-BH-A0RX	C1
TCGA-AN-A0FD	C2
TCGA-AR-A0TZ	C2
TCGA-AN-A03X	C2
TCGA-E2-A2P6	C1
TCGA-A8-A085	C2
TCGA-AC-A8OR	C2
TCGA-AC-A8OP	C1
TCGA-A2-A0YH	C1
TCGA-AR-A1AT	C1
TCGA-AN-A0XS	C2
TCGA-BH-A5IZ	C1
TCGA-EW-A1J1	C2
TCGA-AC-A3TN	C2
TCGA-AC-A2FK	C2
TCGA-AQ-A1H3	C2
TCGA-A8-A07O	C1
TCGA-A8-A08H	C1
TCGA-BH-A1ES	C2
TCGA-A7-A4SA	C1
TCGA-E2-A1II	C1
TCGA-EW-A424	C2
TCGA-D8-A27K	C1
TCGA-AC-A6IX	C1
TCGA-E9-A1R7	C2
TCGA-BH-A0DV	C2
TCGA-AC-A5XU	C1
TCGA-BH-A0B4	C2
TCGA-BH-A0C1	C2
TCGA-A7-A0DA	C2
TCGA-E2-A1IE	C2
TCGA-AO-A0J8	C1
TCGA-AC-A2BK	C2
TCGA-C8-A12U	C2
TCGA-AC-A6IW	C1
TCGA-LL-A740	C2
TCGA-3C-AAAU	C2
TCGA-B6-A0RE	C1
TCGA-E2-A1IF	C2
TCGA-OL-A5RU	C1
TCGA-A7-A3IZ	C2
TCGA-E9-A229	C2
TCGA-LL-A8F5	C2
TCGA-D8-A142	C2
TCGA-A7-A425	C1
TCGA-E9-A295	C1
TCGA-E9-A1NC	C1
TCGA-EW-A2FR	C2
TCGA-EW-A1P8	C1
TCGA-AC-A2QH	C2
TCGA-GM-A2DC	C2
TCGA-AC-A3YI	C2
TCGA-EW-A2FW	C2
TCGA-E2-A1B5	C1
TCGA-D8-A3Z5	C2
TCGA-LL-A7SZ	C1
TCGA-A8-A07W	C2
TCGA-AR-A2LE	C1
TCGA-A2-A0CZ	C2
TCGA-AN-A0FS	C2
TCGA-BH-A0W4	C2
TCGA-BH-A1FN	C2
TCGA-AN-A049	C2
TCGA-A7-A26E	C1
TCGA-B6-A0RS	C1
TCGA-A7-A3J1	C1
TCGA-C8-A12Y	C2
TCGA-A2-A04U	C2
TCGA-E9-A1RI	C2
TCGA-EW-A1P5	C1
TCGA-C8-A278	C1
TCGA-D8-A4Z1	C2
TCGA-A8-A07S	C1
TCGA-AC-A3W5	C1
TCGA-C8-A26Y	C2
TCGA-A8-A08Z	C1
TCGA-AO-A1KO	C2
TCGA-A2-A0YJ	C1
TCGA-AO-A03N	C2
TCGA-BH-A1ET	C2
TCGA-E2-A576	C2
TCGA-AO-A12E	C2
TCGA-BH-A0W7	C1
TCGA-E9-A1N9	C2
TCGA-BH-A0BZ	C1
TCGA-D8-A1X5	C2
TCGA-A8-A06X	C2
TCGA-E2-A109	C2
TCGA-A8-A09E	C2
TCGA-E2-A1IJ	C2
TCGA-BH-A202	C2
TCGA-AN-A0AM	C2
TCGA-A2-A0CY	C2
TCGA-OL-A5RX	C1
TCGA-A1-A0SN	C1
TCGA-BH-A1FG	C2
TCGA-JL-A3YW	C1
TCGA-E2-A14X	C1
TCGA-D8-A27P	C2
TCGA-A8-A08G	C2
TCGA-A8-A07J	C1
TCGA-A2-A0CS	C2
TCGA-A2-A04W	C2
TCGA-BH-A0B8	C2
TCGA-A2-A0D1	C2
TCGA-AN-A0FV	C2
TCGA-D8-A73X	C2
TCGA-E9-A1RE	C2
TCGA-AC-A2QI	C2
TCGA-E2-A1LI	C1
TCGA-OL-A6VR	C2
TCGA-S3-AA12	C2
TCGA-C8-A130	C2
TCGA-D8-A27R	C2
TCGA-A7-A5ZX	C1
TCGA-A2-A4S1	C1
TCGA-A1-A0SB	C2
TCGA-PE-A5DE	C1
TCGA-PL-A8LX	C2
TCGA-AC-A7VB	C2
TCGA-D8-A1XJ	C2
TCGA-C8-A133	C2
TCGA-A8-A099	C1
TCGA-BH-A0HW	C2
TCGA-D8-A1JC	C2
TCGA-A8-A06O	C2
TCGA-B6-A0IN	C2
TCGA-E9-A1ND	C1
TCGA-AR-A1AR	C1
TCGA-B6-A408	C1
TCGA-D8-A1Y0	C2
TCGA-D8-A27E	C2
TCGA-A8-A06U	C2
TCGA-E2-A1B4	C1
TCGA-A1-A0SQ	C2
TCGA-BH-A0E1	C2
TCGA-AC-A2FG	C2
TCGA-A8-A09A	C2
TCGA-D8-A1XC	C2
TCGA-B6-A1KI	C2
TCGA-AR-A1AJ	C1
TCGA-A7-A4SF	C2
TCGA-A2-A3XW	C1
TCGA-LD-A9QF	C1
TCGA-B6-A0WT	C2
TCGA-V7-A7HQ	C2
TCGA-AR-A1AY	C2
TCGA-AN-A0FY	C2
TCGA-E2-A107	C2
TCGA-BH-A0B0	C1
TCGA-B6-A0RO	C2
TCGA-D8-A1JS	C2
TCGA-D8-A27L	C1
TCGA-E9-A1RH	C2
TCGA-LL-A6FR	C1
TCGA-A2-A0CQ	C1
TCGA-AR-A5QM	C2
TCGA-AR-A24R	C1
TCGA-A8-A09I	C1
TCGA-A1-A0SG	C2
TCGA-AC-A3QQ	C2
TCGA-AC-A23H	C2
TCGA-A7-A426	C2
TCGA-BH-A0DZ	C2
TCGA-BH-A1FL	C2
TCGA-A2-A0YC	C2
TCGA-B6-A0RH	C2
TCGA-A8-A0A6	C1
TCGA-AO-A1KP	C2
TCGA-AR-A0U3	C2
TCGA-OL-A6VQ	C2
TCGA-B6-A0WZ	C2
TCGA-A2-A0SY	C2
TCGA-BH-A18N	C2
TCGA-A8-A09D	C2
TCGA-BH-A0BA	C2
TCGA-A8-A09Q	C1
TCGA-E2-A15E	C2
TCGA-AC-A2BM	C2
TCGA-E2-A10C	C1
TCGA-D8-A1JT	C2
TCGA-AC-A3BB	C1
TCGA-AR-A1AQ	C1
TCGA-AR-A256	C2
TCGA-E9-A1N5	C2
TCGA-D8-A1XO	C2
TCGA-A8-A06T	C2
TCGA-AQ-A04L	C2
TCGA-E2-A15M	C1
TCGA-A8-A07I	C2
TCGA-BH-A0B7	C1
TCGA-A7-A26J	C2
TCGA-AO-A0J2	C2
TCGA-E9-A244	C1
TCGA-A8-A06Z	C2
TCGA-AR-A1AS	C1
TCGA-A2-A25A	C2
TCGA-A2-A3XX	C2
TCGA-OL-A97C	C2
TCGA-A2-A04R	C2
TCGA-4H-AAAK	C2
TCGA-BH-A0DX	C1
TCGA-A2-A3XZ	C1
TCGA-EW-A6SC	C2
TCGA-OL-A66P	C1
TCGA-GM-A3XN	C2
TCGA-A8-A07G	C2
TCGA-A2-A1G6	C2
TCGA-A2-A0T6	C2
TCGA-D8-A1JU	C2
TCGA-A7-A3IY	C1
TCGA-GM-A2DO	C1
TCGA-A8-A0A9	C2
TCGA-A1-A0SP	C1
TCGA-OL-A5RY	C1
TCGA-E2-A155	C2
TCGA-EW-A1IZ	C1
TCGA-A1-A0SE	C2
TCGA-BH-A0DK	C2
TCGA-BH-A8G0	C2
TCGA-BH-A1FH	C2
TCGA-E2-A150	C2
TCGA-D8-A27V	C2
TCGA-A8-A084	C1
TCGA-BH-A0H6	C2
TCGA-D8-A27M	C1
TCGA-EW-A1PD	C2
TCGA-AR-A0TQ	C2
TCGA-LL-A442	C1
TCGA-E2-A56Z	C2
TCGA-AR-A2LL	C2
TCGA-B6-A0IB	C2
TCGA-A8-A07B	C2
TCGA-EW-A1IY	C1
TCGA-A7-A4SC	C1
TCGA-LL-A6FQ	C2
TCGA-B6-A0RU	C2
TCGA-AR-A24H	C2
TCGA-EW-A1P1	C2
TCGA-BH-A0E0	C2
TCGA-E2-A1B1	C1
TCGA-AC-A3QP	C1
TCGA-A8-A086	C2
TCGA-D8-A145	C2
TCGA-A2-A0YM	C1
TCGA-E2-A3DX	C1
TCGA-BH-A0W5	C1
TCGA-AO-A0JJ	C1
TCGA-B6-A1KC	C2
TCGA-A2-A0T2	C2
TCGA-AN-A0XN	C1
TCGA-AO-A0J5	C2
TCGA-A2-A0T4	C2
TCGA-AO-A03V	C2
TCGA-A7-A13E	C1
TCGA-AN-A0FF	C2
TCGA-B6-A3ZX	C1
TCGA-E2-A1LH	C1
TCGA-AR-A0TY	C2
TCGA-BH-A0HK	C1
TCGA-E2-A10E	C2
TCGA-C8-A26Z	C2
TCGA-OL-A66N	C2
TCGA-A2-A25D	C2
TCGA-A7-A0D9	C2
TCGA-E9-A54Y	C1
TCGA-AO-A0JD	C2
TCGA-E9-A1N3	C2
TCGA-D8-A1Y3	C1
TCGA-C8-A12X	C2
TCGA-A8-A07U	C1
TCGA-E2-A10B	C2
TCGA-AO-A03U	C1
TCGA-A8-A075	C2
TCGA-EW-A1OY	C2
TCGA-AR-A1AO	C1
TCGA-BH-A18U	C1
TCGA-D8-A27H	C2
TCGA-Z7-A8R6	C2
TCGA-GM-A2DM	C2
TCGA-BH-A1FJ	C2
TCGA-C8-A26W	C1
TCGA-AR-A2LH	C1
TCGA-AQ-A7U7	C1
TCGA-BH-A0E7	C2
TCGA-D8-A1XT	C2
TCGA-A7-A13F	C2
TCGA-BH-A0HQ	C2
TCGA-C8-A26V	C1
TCGA-D8-A1J8	C1
TCGA-B6-A0RN	C1
TCGA-E2-A1LS	C2
TCGA-AC-A2B8	C2
TCGA-A1-A0SI	C2
TCGA-AR-A0U0	C1
TCGA-A8-A09G	C2
TCGA-E2-A14W	C2
TCGA-D8-A1X7	C1
TCGA-A1-A0SK	C2
TCGA-A8-A082	C2
TCGA-LL-A5YN	C1
TCGA-D8-A1XY	C1
TCGA-A7-A0DB	C1
TCGA-E9-A22B	C2
TCGA-A8-A0A1	C1
TCGA-C8-A26X	C1
TCGA-BH-AB28	C1
TCGA-A8-A09M	C1
TCGA-E9-A22A	C2
TCGA-AN-A0FX	C2
TCGA-A2-A0YG	C2
TCGA-BH-A0DE	C2
TCGA-A2-A0T1	C1
TCGA-EW-A2FV	C2
TCGA-D8-A1JH	C2
TCGA-E9-A1R6	C2
TCGA-A7-A0DC	C2
TCGA-A2-A0CL	C1
TCGA-A2-A04Q	C1
TCGA-AN-A0FZ	C2
TCGA-AC-A3W7	C2
TCGA-BH-A1F6	C1
TCGA-A7-A0CE	C1
TCGA-D8-A27N	C2
TCGA-EW-A1PA	C2
TCGA-AR-A24S	C1
TCGA-B6-A0X1	C2
TCGA-A8-A07R	C2
TCGA-E2-A156	C2
TCGA-BH-A0H5	C1
TCGA-B6-A0IH	C2
TCGA-A8-A076	C2
TCGA-E2-A15T	C2
TCGA-Z7-A8R5	C1
TCGA-D8-A140	C2
TCGA-B6-A40C	C2
TCGA-A2-A259	C2
TCGA-BH-A1EU	C1
TCGA-A2-A0EV	C1
TCGA-B6-A0IC	C2
TCGA-BH-A0AW	C1
TCGA-A8-A093	C2
TCGA-B6-A1KN	C1
TCGA-EW-A1PH	C1
TCGA-BH-A0BC	C1
TCGA-E2-A1IN	C2
TCGA-LL-A73Z	C2
TCGA-E2-A106	C2
TCGA-BH-A0EB	C1
TCGA-WT-AB41	C1
TCGA-A7-A2KD	C1
TCGA-A7-A13G	C2
TCGA-E2-A14N	C2
TCGA-C8-A132	C1
TCGA-E9-A6HE	C2
TCGA-AC-A6IV	C1
TCGA-AC-A4ZE	C2
TCGA-AR-A1AM	C2
TCGA-AC-A23E	C2
TCGA-AN-A0AK	C2
TCGA-A8-A06R	C2
TCGA-E9-A247	C2
TCGA-GM-A2DD	C1
TCGA-AO-A1KR	C1
TCGA-E2-A1LL	C1
TCGA-GI-A2C8	C2
TCGA-E9-A1N6	C2
TCGA-BH-A0E2	C2
TCGA-D8-A1XQ	C1
TCGA-AN-A0FJ	C2
TCGA-AR-A24Q	C2
TCGA-AC-A7VC	C2
TCGA-AN-A0XW	C1
TCGA-E2-A1IG	C2
TCGA-C8-A27A	C2
TCGA-AO-A03T	C2
TCGA-B6-A0RQ	C2
TCGA-D8-A27F	C2
TCGA-A8-A091	C2
TCGA-E9-A1RG	C2
TCGA-BH-A1F2	C2
TCGA-BH-A0AZ	C2
TCGA-E2-A15J	C1
TCGA-C8-A1HM	C1
TCGA-BH-A6R8	C2
TCGA-BH-A0E6	C1
TCGA-A2-A3KC	C2
TCGA-BH-A0EI	C2
TCGA-B6-A0WY	C2
TCGA-AO-A0JE	C2
TCGA-C8-A8HR	C2
TCGA-HN-A2OB	C2
TCGA-E2-A1BD	C2
TCGA-BH-A28O	C1
TCGA-A2-A0ER	C2
TCGA-E9-A1R3	C1
TCGA-MS-A51U	C1
TCGA-BH-A0C7	C2
TCGA-A2-A0YI	C1
TCGA-C8-A12Z	C2
TCGA-B6-A0WW	C2
TCGA-A8-A07L	C2
TCGA-E9-A226	C2
TCGA-PE-A5DD	C1
TCGA-AR-A2LO	C1
TCGA-GM-A2DN	C1
TCGA-E9-A1NE	C1
TCGA-A8-A096	C1
TCGA-D8-A1JJ	C2
TCGA-BH-A18J	C2
TCGA-A2-A3XV	C2
TCGA-AR-A24K	C2
TCGA-S3-AA14	C2
TCGA-BH-A18F	C2
TCGA-BH-A42V	C2
TCGA-A2-A0YD	C1
TCGA-BH-A0HL	C2
TCGA-B6-A0IP	C1
TCGA-BH-A1F8	C2
TCGA-S3-AA10	C1
TCGA-E9-A1NI	C2
TCGA-BH-A1EY	C1
TCGA-B6-A0I8	C2
TCGA-BH-A1FM	C1
TCGA-BH-A0DP	C1
TCGA-BH-A0HX	C2
TCGA-BH-A18G	C2
TCGA-E2-A1AZ	C1
TCGA-E2-A573	C1
TCGA-A2-A04X	C1
TCGA-A7-A13H	C1
TCGA-BH-A1FU	C2
TCGA-LL-A5YP	C2
TCGA-BH-A0DG	C2
TCGA-AQ-A54N	C2
TCGA-E2-A1L9	C1
TCGA-AO-A0J3	C2
TCGA-D8-A1XA	C2
TCGA-A2-A0EQ	C1
TCGA-AO-A0JA	C1
TCGA-AO-A0J7	C2
TCGA-AO-A0JM	C2
TCGA-UL-AAZ6	C2
TCGA-OL-A66O	C2
TCGA-E2-A158	C1
TCGA-D8-A147	C1
TCGA-AR-A250	C2
TCGA-AN-A0XP	C1
TCGA-E2-A1LB	C2
TCGA-E2-A1B6	C1
TCGA-A2-A0CW	C2
TCGA-E9-A1QZ	C1
TCGA-BH-A208	C2
TCGA-D8-A1XK	C2
TCGA-AO-A0JF	C1
TCGA-XX-A899	C1
TCGA-D8-A1JG	C1
TCGA-BH-A0C0	C1
TCGA-A2-A0EM	C2
TCGA-A2-A0SX	C1
TCGA-E2-A15C	C2
TCGA-A1-A0SD	C2
TCGA-D8-A73W	C2
TCGA-GM-A3XG	C2
TCGA-EW-A1J3	C2
TCGA-LL-A441	C1
TCGA-C8-A1HI	C1
TCGA-D8-A1JI	C2
TCGA-GM-A3XL	C2
TCGA-A2-A0YK	C2
TCGA-E9-A248	C1
TCGA-C8-A12V	C1
TCGA-E2-A15G	C2
TCGA-A7-A6VY	C1
TCGA-E2-A1IU	C2
TCGA-AR-A24Z	C2
TCGA-A2-A0YT	C2
TCGA-BH-A0DS	C2
TCGA-BH-A204	C2
TCGA-E9-A249	C1
TCGA-BH-A1FD	C2
TCGA-E9-A1R5	C2
TCGA-BH-A0DI	C2
TCGA-AO-A1KT	C2
TCGA-LL-A5YO	C1
TCGA-AO-A12C	C2
TCGA-A2-A04P	C2
TCGA-BH-A0AY	C2
TCGA-BH-A18L	C2
TCGA-E9-A1NG	C1
TCGA-B6-A0IJ	C1
TCGA-B6-A0WX	C2
TCGA-A2-A3XY	C2
TCGA-EW-A1J5	C2
TCGA-AR-A2LR	C2
TCGA-A7-A26I	C1
TCGA-EW-A1PF	C2
TCGA-GM-A4E0	C1
TCGA-E2-A1IH	C1
TCGA-EW-A1P0	C2
TCGA-A7-A0CG	C2
TCGA-D8-A1JL	C2
TCGA-D8-A1JP	C2
TCGA-E2-A152	C2
TCGA-BH-A0BW	C1
TCGA-A2-A0YE	C2
TCGA-A2-A0CM	C2
TCGA-E2-A153	C2
TCGA-D8-A146	C2
TCGA-A2-A4S3	C1
TCGA-BH-A18M	C2
TCGA-OL-A5S0	C1
TCGA-A2-A1FX	C2
TCGA-AC-A2FM	C2
TCGA-BH-A18H	C1
TCGA-AR-A254	C1
TCGA-B6-A0I6	C2
TCGA-3C-AALK	C2
TCGA-D8-A1JE	C1
TCGA-D8-A1JA	C2
TCGA-AR-A0TR	C2
TCGA-EW-A2FS	C2
TCGA-A8-A06P	C2
TCGA-AN-A0AT	C1
TCGA-XX-A89A	C1
TCGA-AR-A1AI	C1
TCGA-OL-A5DA	C2
TCGA-E2-A1LK	C2
TCGA-A2-A4S0	C2
TCGA-A2-A4RW	C2
TCGA-BH-A0B6	C1
TCGA-BH-A0HO	C2
TCGA-GM-A5PX	C2
TCGA-OL-A5D8	C2
TCGA-BH-A0H7	C2
TCGA-BH-A6R9	C2
TCGA-D8-A1XS	C2
TCGA-AN-A0FN	C1
TCGA-A2-A25E	C2
TCGA-C8-A12O	C2
TCGA-C8-A12T	C2
TCGA-EW-A1OW	C1
TCGA-AR-A24O	C2
TCGA-E9-A5FL	C1
TCGA-BH-A0BD	C2
TCGA-AO-A0J4	C1
TCGA-AO-A12B	C2
TCGA-BH-A0W3	C2
TCGA-C8-A12L	C2
TCGA-D8-A143	C2
TCGA-E2-A14O	C2
TCGA-S3-A6ZF	C1
TCGA-A8-A08A	C1
TCGA-AN-A0XV	C1
TCGA-LL-A7T0	C2
TCGA-A2-A0SV	C1
TCGA-B6-A401	C1
TCGA-EW-A1IX	C2
TCGA-E2-A15I	C1
TCGA-AQ-A04H	C2
TCGA-D8-A13Z	C2
TCGA-A2-A4S2	C2
TCGA-BH-A28Q	C2
TCGA-A8-A06Y	C2
TCGA-AC-A6NO	C2
TCGA-AO-A0JC	C1
TCGA-EW-A1OX	C2
TCGA-S3-AA0Z	C1
TCGA-AO-A03P	C2
TCGA-D8-A1XR	C2
TCGA-AR-A24T	C2
TCGA-GI-A2C9	C1
TCGA-A2-A3Y0	C1
TCGA-AN-A04A	C2
TCGA-BH-A0BT	C2
TCGA-BH-A1EO	C2
TCGA-AC-A62X	C2
TCGA-AR-A0TU	C2
TCGA-BH-A18Q	C2
TCGA-BH-A0HB	C2
TCGA-E9-A227	C1
TCGA-BH-A0DL	C1
TCGA-A8-A08P	C1
TCGA-GM-A2DK	C1
TCGA-AN-A04D	C2
TCGA-A2-A04V	C2
TCGA-B6-A0IO	C2
TCGA-GM-A2DA	C1
TCGA-AO-A126	C2
TCGA-BH-A1FE	C2
TCGA-E2-A159	C1
TCGA-A7-A26G	C1
TCGA-E2-A15O	C1
TCGA-A8-A094	C1
TCGA-GM-A2DH	C2
TCGA-AC-A2FF	C2
TCGA-AR-A0TX	C1
TCGA-AQ-A54O	C2
TCGA-E2-A1IO	C2
TCGA-E9-A1NH	C1
TCGA-A2-A0ET	C2
TCGA-A2-A4RX	C2
TCGA-5L-AAT0	C1
TCGA-BH-A0EA	C2
TCGA-E9-A1N8	C2
TCGA-A2-A25B	C2
TCGA-AR-A24U	C1
TCGA-A8-A083	C2
TCGA-AN-A0AR	C1
TCGA-5T-A9QA	C2
TCGA-S3-AA15	C1
TCGA-A2-A0EW	C2
TCGA-C8-A3M8	C2
TCGA-A8-A07Z	C2
TCGA-C8-A1HJ	C2
TCGA-EW-A6SA	C2
TCGA-A7-A4SE	C2
TCGA-BH-A42T	C2
TCGA-AC-A2FE	C1
TCGA-A8-A0A4	C2
TCGA-BH-A1FC	C1
TCGA-A2-A0ST	C1
TCGA-A8-A07E	C2
TCGA-A7-A0CH	C2
TCGA-BH-A0E9	C2
TCGA-BH-A0HN	C2
TCGA-E9-A243	C1
TCGA-BH-A0BV	C2
TCGA-AR-A1AL	C2
TCGA-BH-A1FR	C2
TCGA-D8-A27I	C2
TCGA-BH-A0HA	C2
TCGA-A2-A1FZ	C1
TCGA-AO-A0JB	C2
TCGA-E2-A14Y	C1
TCGA-AR-A255	C2
TCGA-A8-A09B	C2
TCGA-C8-A12K	C1
TCGA-C8-A1HN	C2
TCGA-PE-A5DC	C2
TCGA-BH-A0BL	C1
TCGA-E9-A22G	C2
TCGA-D8-A1X9	C2
TCGA-A7-A26H	C2
TCGA-AC-A62Y	C1
TCGA-D8-A1X6	C1
TCGA-E9-A2JT	C1
TCGA-E2-A1IK	C2
TCGA-A2-A0EN	C1
TCGA-B6-A409	C2
TCGA-D8-A1XL	C1
TCGA-A8-A08X	C2
TCGA-A7-A13D	C2
TCGA-BH-A0DQ	C2
TCGA-A8-A097	C2
TCGA-D8-A1XU	C2
TCGA-A8-A08L	C2
TCGA-A2-A04T	C2
TCGA-EW-A1P7	C1
TCGA-E2-A15H	C2
TCGA-OL-A66H	C1
TCGA-A8-A08J	C2
TCGA-5L-AAT1	C1
TCGA-B6-A0RT	C1
TCGA-C8-A12N	C1
TCGA-E9-A228	C1
TCGA-A2-A0CP	C2
TCGA-E2-A14V	C2
TCGA-PL-A8LZ	C1
TCGA-AO-A128	C1
TCGA-AO-A0JI	C2
TCGA-D8-A1XV	C2
TCGA-B6-A0I5	C1
TCGA-A2-A1FW	C2
TCGA-LD-A74U	C1
TCGA-AN-A0XR	C1
TCGA-C8-A1HG	C1
TCGA-A7-A6VV	C2
TCGA-AN-A0FW	C2
TCGA-AQ-A04J	C1
TCGA-LL-A50Y	C1
TCGA-BH-A203	C1
TCGA-AR-A1AK	C1
TCGA-E9-A1RA	C2
TCGA-A1-A0SH	C2
TCGA-E2-A572	C2
TCGA-BH-A0WA	C2
TCGA-AO-A03L	C2
TCGA-AC-A23C	C1
TCGA-A2-A04N	C2
TCGA-A2-A1G0	C2
TCGA-E2-A105	C2
TCGA-D8-A3Z6	C2
TCGA-BH-A0AV	C2
TCGA-E2-A14T	C2
TCGA-A8-A06N	C2
TCGA-A8-A095	C1
TCGA-A8-A092	C2
TCGA-E9-A1NA	C1
TCGA-B6-A402	C2
TCGA-E9-A5FK	C1
TCGA-A1-A0SJ	C2
TCGA-C8-A137	C2
TCGA-A2-A0YL	C1
TCGA-AQ-A0Y5	C2
TCGA-E2-A14R	C1
TCGA-E9-A1RB	C1
TCGA-AR-A1AX	C1
TCGA-E9-A5UO	C2
TCGA-AC-A62V	C2
TCGA-E2-A108	C1
TCGA-B6-A400	C2
TCGA-AR-A2LQ	C2
TCGA-A8-A079	C2
TCGA-EW-A1PB	C1
TCGA-LL-A5YL	C1
TCGA-E9-A3Q9	C2
TCGA-A2-A0T3	C2
TCGA-D8-A27G	C2
TCGA-A8-A07P	C2
TCGA-D8-A1JN	C2
TCGA-A8-A08O	C2
TCGA-AR-A24M	C1
TCGA-BH-A0EE	C2
TCGA-A8-A08B	C2
TCGA-AR-A0TP	C2
TCGA-BH-A0BP	C2
TCGA-E9-A3QA	C1
TCGA-AR-A1AW	C1
TCGA-E9-A1NF	C2
TCGA-BH-A1EN	C2
TCGA-AR-A0TS	C1
TCGA-BH-A0B9	C1
TCGA-A2-A1G4	C2
TCGA-C8-A135	C2
TCGA-A2-A3KD	C2
TCGA-A2-A0CU	C2
TCGA-B6-A0I1	C2
TCGA-B6-A0RP	C1
TCGA-EW-A1IW	C2
TCGA-AO-A12G	C2
TCGA-AN-A0XO	C2
TCGA-EW-A1OV	C1
TCGA-GM-A2DI	C1
TCGA-BH-A8FY	C1
TCGA-A2-A0EP	C1
TCGA-E2-A1L8	C1
TCGA-E9-A5UP	C1
TCGA-BH-A0GZ	C2
TCGA-EW-A1P6	C2
TCGA-AO-A03O	C2
TCGA-EW-A423	C1
TCGA-E9-A1R0	C2
TCGA-C8-A8HQ	C2
TCGA-A7-A5ZV	C2
TCGA-AC-A2FB	C1
TCGA-BH-A42U	C1
TCGA-E2-A10A	C2
TCGA-S3-A6ZH	C2
TCGA-AO-A03M	C1
TCGA-A8-A09X	C1
TCGA-EW-A1PG	C2
TCGA-C8-A8HP	C1
TCGA-BH-A8FZ	C2
TCGA-D8-A1JB	C1
TCGA-A8-A06Q	C2
TCGA-C8-A1HL	C1
TCGA-B6-A0IG	C2
TCGA-E2-A1LE	C1
TCGA-C8-A1HO	C2
TCGA-A8-A08S	C2
TCGA-E9-A245	C2
TCGA-E9-A54X	C2
TCGA-S3-AA17	C1
TCGA-A8-A09T	C2
TCGA-A8-A08T	C2
TCGA-A7-A56D	C2
TCGA-AN-A0XT	C2
TCGA-OK-A5Q2	C2
TCGA-BH-A0B5	C1
TCGA-A2-A0D2	C2
TCGA-OL-A5RV	C1
TCGA-A2-A0D3	C1
TCGA-BH-A18I	C1
TCGA-BH-A0DD	C2
TCGA-A8-A09K	C2
TCGA-E2-A15K	C1
TCGA-AC-A8OS	C2
TCGA-AC-A8OQ	C1
TCGA-LL-A5YM	C2
TCGA-AO-A0JG	C2
TCGA-A2-A0YF	C1
TCGA-AN-A0AL	C2
TCGA-AO-A03R	C2
TCGA-D8-A1XM	C2
TCGA-BH-A0DT	C2
TCGA-A7-A6VX	C2
TCGA-AR-A2LK	C2
TCGA-A8-A07C	C2
TCGA-C8-A12M	C2
TCGA-E2-A1B0	C2
TCGA-D8-A1XD	C2
TCGA-E2-A10F	C2
TCGA-LL-A73Y	C2
TCGA-3C-AALJ	C2
TCGA-AR-A1AV	C2
TCGA-A8-A09W	C1
TCGA-AO-A129	C1
TCGA-UU-A93S	C2
TCGA-D8-A1XF	C2
TCGA-A7-A5ZW	C1
TCGA-OL-A66L	C2
TCGA-E9-A22D	C1
TCGA-E9-A1R2	C2
TCGA-BH-A0HY	C2
TCGA-D8-A73U	C1
TCGA-E2-A15L	C2
TCGA-EW-A1J6	C1
TCGA-AO-A0J6	C2
TCGA-BH-A0H0	C2
TCGA-AC-A3YJ	C1
TCGA-BH-A0HU	C2
TCGA-BH-A0H3	C2
TCGA-D8-A1XB	C2
TCGA-BH-A0C3	C2
TCGA-E2-A1BC	C2
TCGA-OL-A66K	C2
TCGA-B6-A0X4	C2
TCGA-BH-A0BJ	C2
TCGA-BH-A0HF	C2
TCGA-A1-A0SF	C1
TCGA-LD-A7W6	C1
TCGA-E2-A574	C1
TCGA-D8-A141	C1
TCGA-AO-A12H	C2
TCGA-BH-A0HP	C2
TCGA-AR-A251	C1
TCGA-AR-A2LN	C1
TCGA-D8-A1XW	C1
TCGA-AC-A5XS	C1
TCGA-A2-A0SW	C1
TCGA-A2-A0EX	C2
TCGA-A7-A26F	C2
TCGA-C8-A273	C2
TCGA-AN-A0FT	C1
TCGA-E9-A24A	C1
TCGA-C8-A1HE	C2
TCGA-BH-A1FB	C2
TCGA-PL-A8LY	C2
TCGA-A8-A09N	C2
TCGA-AR-A1AU	C2
TCGA-A8-A0AB	C2
TCGA-A2-A0SU	C2
TCGA-A7-A6VW	C1
TCGA-AR-A2LM	C2
TCGA-AR-A24N	C2
TCGA-AR-A0TT	C1
TCGA-LL-A6FP	C2
TCGA-AN-A0AJ	C1
TCGA-E9-A1N4	C1
TCGA-OL-A66J	C2
TCGA-LL-A9Q3	C1
TCGA-E9-A1RC	C2
TCGA-BH-A0BG	C1
TCGA-B6-A0RL	C2
TCGA-A8-A08C	C1
TCGA-AN-A0XU	C1
TCGA-S3-AA11	C2
TCGA-OL-A5RW	C1
TCGA-BH-A1F0	C1
TCGA-E2-A1LG	C1
TCGA-A2-A3XS	C2
TCGA-AQ-A1H2	C1
TCGA-B6-A0I2	C1
TCGA-EW-A3E8	C1
TCGA-GM-A2D9	C1
TCGA-AN-A0FL	C2
TCGA-B6-A2IU	C2
TCGA-JL-A3YX	C2
TCGA-EW-A1OZ	C2
TCGA-EW-A6SB	C1
TCGA-A2-A0EY	C2
TCGA-AO-A1KQ	C1
TCGA-EW-A6SD	C2
TCGA-C8-A138	C1
TCGA-BH-A0BF	C1
TCGA-E2-A570	C1
TCGA-AC-A5EH	C2
TCGA-B6-A1KF	C2
TCGA-A2-A0CT	C2
TCGA-A2-A0T0	C2
TCGA-E2-A1IL	C2
TCGA-D8-A1JM	C2
TCGA-AN-A03Y	C2
TCGA-AN-A0XL	C2
TCGA-BH-A0GY	C2
TCGA-AR-A0TV	C1
TCGA-B6-A40B	C1
TCGA-AR-A0TW	C2
TCGA-C8-A134	C1
TCGA-D8-A1JD	C2
TCGA-E9-A1RD	C2
TCGA-AC-A3TM	C2
TCGA-BH-A18T	C2
TCGA-A2-A0CX	C2
TCGA-AN-A04C	C1
TCGA-BH-A18R	C2
TCGA-C8-A131	C2
TCGA-A2-A0ES	C2
TCGA-EW-A6S9	C2
TCGA-A2-A25F	C1
TCGA-D8-A13Y	C2
TCGA-B6-A0WS	C1
TCGA-BH-A0BO	C2
TCGA-GM-A2DB	C2
TCGA-A2-A0D4	C2
TCGA-A8-A07F	C2
TCGA-OL-A5D7	C2
TCGA-A2-A0CO	C2
TCGA-D8-A1XG	C2
TCGA-BH-A2L8	C1
