## Appendix for "A Novel Prognosis Model based on Comprehensive Analysis of Pyroptosis-Related Genes in Breast Cancer": GSE42568Risk.txt

id	futime	fustat	ELOVL2	FGFBP1	HLA.DPB2	IGLV6.57	riskScore	risk
GSM1045208	8.29041095890411	0	1.6724164	0.4344473	0.7933373	2.980205	-0.90781908094784	high
GSM1045209	2.06849315068493	1	2.7983588	0.4344473	0.7933373	2.980205	-1.11340979905303	high
GSM1045210	8.25753424657534	0	1.8883352	0.4344473	0.8305805	3.5816457	-1.01768497638383	high
GSM1045211	4.72876712328767	1	3.33734202	0.61815631	0.94724509	2.98020497	-1.29263282448133	low
GSM1045212	6.0958904109589	0	0.59657642	2.33369065	0.89465632	5.80138821	-1.45359348280842	low
GSM1045213	0.780821917808219	1	1.443853	0.4718467	0.7933373	2.980205	-0.874561515118564	high
GSM1045214	5.85753424657534	0	0.5461932	0.4344473	5.6131191	2.980205	-1.92879137104815	low
GSM1045215	6.70958904109589	0	3.44553683	0.43444735	1.74568177	2.98020497	-1.47394853636604	low
GSM1045216	6.72876712328767	1	0.9500136	0.9489957	1.0514192	2.980205	-0.95821894243814	high
GSM1045217	1.15068493150685	1	1.45437238	0.65816834	0.79333726	3.04385421	-0.925164796924029	high
GSM1045218	3.04109589041096	1	0.7163442	0.4344473	0.7933373	2.980205	-0.733245701209757	high
GSM1045219	1.33698630136986	1	1.379705	0.4344473	0.8810624	2.980205	-0.876697304310888	high
GSM1045220	7.44657534246575	0	1.3608733	0.4344473	0.8416381	2.980205	-0.863225423109413	high
GSM1045221	2.1013698630137	1	1.49934766	0.7056836	0.79333726	2.98020497	-0.937695178983171	high
GSM1045222	3.33150684931507	1	1.6106901	0.4344473	1.1471546	2.980205	-0.986593228366707	high
GSM1045223	6.74520547945205	0	3.7670412	0.4344473	0.7933373	2.980205	-1.29028573003481	low
GSM1045224	5.1013698630137	1	3.134695	1.05327183	2.29407263	5.79431688	-1.9822531111896	low
GSM1045225	3.35068493150685	1	1.7151159	0.43444735	0.79333726	2.98020497	-0.915615766410763	high
GSM1045226	8.27123287671233	0	3.39262285	0.43444735	0.80217948	2.98020497	-1.22416936170688	low
GSM1045227	0.424657534246575	1	1.50529646	0.86159101	0.79333726	5.18498325	-1.19759543468942	low
GSM1045228	2.59452054794521	0	2.86672264	0.43444735	0.79333726	2.98020497	-1.12589264793807	high
GSM1045229	1.51232876712329	1	0.76999768	0.90136714	0.79333726	3.69372486	-0.921195417174849	high
GSM1045230	7.95342465753425	0	5.59544708	0.43444735	0.86320358	2.98020497	-1.64192299299282	low
GSM1045231	6.67945205479452	0	0.67028155	0.5786601	2.50610792	2.98020497	-1.19341464380008	low
GSM1045232	4.45753424657534	0	1.78330126	0.43444735	0.79333726	2.98020497	-0.928066027744434	high
GSM1045233	4.67945205479452	1	2.6271367	0.4344473	0.7933373	2.980205	-1.08214561138723	high
GSM1045234	6.12876712328767	0	0.78513045	0.43444735	0.79333726	2.98020497	-0.745805679773225	high
GSM1045235	2.31506849315068	1	2.8667226	0.4344473	0.7933373	2.980205	-1.12589264252211	high
GSM1045236	8.1013698630137	0	1.5241612	0.4344473	0.8094595	3.179287	-0.905030528200746	high
GSM1045237	2.5013698630137	1	1.43576752	0.43444735	1.24098308	3.73605586	-1.05514545817659	high
GSM1045238	0.378082191780822	1	2.98494615	0.43444735	0.79333726	2.98020497	-1.14747959263242	high
GSM1045239	2.8986301369863	1	1.5331377	0.5222007	0.8209065	2.980205	-0.909293706700892	high
GSM1045240	7.55890410958904	0	4.1030476	0.4344473	0.8314462	2.980205	-1.36133715490749	low
GSM1045241	7.57260273972603	0	7.1277892	0.4344473	0.8463388	2.980205	-1.9174279787227	low
GSM1045242	3.16986301369863	1	1.71272206	0.43444735	0.79333726	2.98020497	-0.915178664757402	high
GSM1045243	1.4958904109589	0	2.1170508	0.761293	0.7933373	2.980205	-1.06308852908791	high
GSM1045244	7.07397260273973	0	2.18836434	0.43444735	0.85554703	2.98020497	-1.01786038252763	high
GSM1045245	6.73972602739726	0	1.59161012	0.43444735	0.79333726	2.98020497	-0.893064309071256	high
GSM1045246	3.66575342465753	1	6.0444082	0.4344473	0.7933373	2.980205	-1.70612007193281	low
GSM1045247	7.19452054794521	0	1.83426517	0.43444735	0.79333726	2.98020497	-0.937371749648457	high
GSM1045248	8.07671232876712	0	1.77118933	6.52266654	0.79333726	2.98020497	-2.30578923647808	low
GSM1045249	6.61917808219178	0	1.86200525	0.43444735	0.79333726	2.98020497	-0.942436931461927	high
GSM1045250	0.531506849315069	1	1.68511806	0.4418161	0.79333726	2.98020497	-0.911808505861535	high
GSM1045251	7.93698630136986	0	4.4618295	0.4344473	0.7933373	2.980205	-1.41715014648105	low
GSM1045252	7.94246575342466	0	1.03205371	0.43444735	2.0854793	2.98020497	-1.1197372084826	high
GSM1045253	7.75068493150685	0	4.92506259	0.43444735	0.79333726	2.98020497	-1.50173388850695	low
GSM1045254	7.63013698630137	0	1.741716	0.4344473	0.7933373	2.980205	-0.920472796207521	high
GSM1045255	7.50684931506849	0	4.56050992	0.43444735	0.79333726	2.98020497	-1.43516863151648	low
GSM1045256	3.38356164383562	0	3.6411182	0.5405838	0.7933373	2.980205	-1.29134943527897	low
GSM1045257	5.73150684931507	1	7.34043156	0.43444735	0.79333726	2.98020497	-1.94276661010202	low
GSM1045258	6.94520547945205	0	0.8420961	0.4344473	0.7933373	2.980205	-0.756207287365578	high
GSM1045259	6.05753424657534	0	2.3690208	0.67479	0.7933373	2.980205	-1.08949035503515	high
GSM1045260	6.23287671232877	1	4.2812265	0.43444735	0.8114194	2.98020497	-1.38877488650477	low
GSM1045261	1.06849315068493	1	4.923712165	0.43444735	0.793337255	2.980204974	-1.50148730766788	low
GSM1045262	5.98356164383562	0	1.4549015	0.43444735	0.79333726	2.98020497	-0.868102087773818	high
GSM1045263	2.51780821917808	1	1.7864827	0.4344473	0.7933373	2.980205	-0.928646942593872	high
GSM1045264	2.51232876712329	0	2.07233684	0.659377	0.79333726	2.98020497	-1.03182407019808	high
GSM1045265	7.55616438356164	0	1.5268185	0.4875467	0.8131869	2.980205	-0.898320694426128	high
GSM1045266	2.67671232876712	0	0.49056045	0.43444735	5.459458094	2.980204974	-1.87952707162116	low
GSM1045267	5.47123287671233	0	3.6472	0.4458825	0.7933373	2.980205	-1.27099526731093	low
GSM1045268	5.07945205479452	0	8.0031285	0.4344473	0.7933373	3.1038512	-2.07630412178673	low
GSM1045269	4.91232876712329	0	1.5897921	0.52509631	0.79333726	8.59603658	-1.48249992415906	low
GSM1045270	1.49315068493151	1	0.83584984	0.43444735	0.79333726	2.98020497	-0.755066753707342	high
GSM1045271	3.86027397260274	1	0.47168419	0.43444735	1.67272006	2.98020497	-0.912371403732891	high
GSM1045272	8.06301369863014	0	3.157121	0.4344473	0.7933373	2.980205	-1.17891774895082	high
GSM1045273	2.86027397260274	1	1.07733311	0.43444735	0.79333726	2.98020497	-0.799160233879764	high
GSM1045274	6.81917808219178	0	1.63645404	0.43444735	0.79333726	2.98020497	-0.901252555393139	high
GSM1045275	3.64931506849315	1	2.01665787	7.58424697	1.01566427	2.98020497	-2.64780585881689	low
GSM1045276	5.24657534246575	1	4.56943208	0.43444735	0.83818265	2.98020497	-1.44821073142444	low
GSM1045277	5.34246575342466	0	0.89416958	0.43444735	0.79333726	2.98020497	-0.765715608592199	high
GSM1045278	2.95890410958904	1	4.05466389	0.43444735	0.79333726	2.98020497	-1.34280400561878	low
GSM1045279	6.20821917808219	0	6.6481189	0.4344473	0.7933373	2.980205	-1.81635423341459	low
GSM1045280	4.63561643835616	0	4.64567244	0.43444735	0.79333726	3.01978393	-1.45473055464268	low
GSM1045281	6.30684931506849	0	6.481988	0.4344473	0.8409629	2.980205	-1.79814018581463	low
GSM1045282	1	1	1.61489505	0.61426496	0.79333726	2.98020497	-0.938072845421612	high
GSM1045283	6.05753424657534	0	1.35192543	0.43444735	0.81010954	2.98020497	-0.853567714450958	high
GSM1045284	6.42191780821918	0	5.05555181	0.43444735	0.79333726	2.98020497	-1.52556048251814	low
GSM1045285	5.10684931506849	0	1.2258091	0.4344473	0.7933373	2.980205	-0.826271112314613	high
GSM1045286	6.80547945205479	0	1.7029167	0.43444735	0.79333726	2.98020497	-0.913388261443982	high
GSM1045287	1.44109589041096	1	2.6457924	0.4344473	0.7933373	2.980205	-1.08555203676011	high
GSM1045288	8.0958904109589	0	4.7303008	0.6407991	0.7947101	2.980205	-1.51329184803889	low
GSM1045289	7.26027397260274	0	2.2343457	0.4344473	0.805786	2.980205	-1.01359233695882	high
GSM1045290	6.53150684931507	0	2.85761797	0.43444735	0.79333726	2.98020497	-1.12423018665816	high
GSM1045291	7.36712328767123	0	1.25705741	0.43444735	0.79333726	2.98020497	-0.831976875208799	high
GSM1045292	7.23561643835616	0	4.4346814	0.4344473	0.7933373	2.980205	-1.41219305686955	low
GSM1045293	1.15890410958904	0	1.61598789	2.40468888	0.79333726	2.98020497	-1.34408370687907	low
GSM1045294	4.60821917808219	0	0.30292926	1.1556948	2.50220452	2.98020497	-1.2561334894356	low
GSM1045295	5.62191780821918	0	2.5718452	0.4344473	0.7933373	2.980205	-1.07204969600993	high
GSM1045296	1.3013698630137	0	1.10439561	3.72192019	1.64143333	2.98020497	-1.76506585473595	low
GSM1045297	6.14520547945205	0	0.75396447	0.43444735	0.79333726	3.19027146	-0.7614073136851	high
GSM1045298	6.01917808219178	0	0.53045301	1.66986615	1.27183299	2.98020497	-1.101093945231	high
GSM1045299	7.05753424657534	0	6.6481189	1.0822589	0.7933373	2.980205	-1.96318497800215	low
GSM1045300	7.0027397260274	0	3.6092689	0.4344473	0.7933373	2.980205	-1.26147739982706	low
GSM1045301	6.0958904109589	0	3.52055692	0.43444735	0.85747573	3.29231656	-1.29323773359094	low
GSM1045302	5.53972602739726	1	1.3443961	0.4344473	0.7933373	2.980205	-0.847924428228412	high
GSM1045303	7.43287671232877	0	7.0373538	0.4344473	0.8480256	2.980205	-1.90134426938328	low
GSM1045304	7.64383561643836	0	4.8596476	0.4344473	0.8243991	2.980205	-1.49769458096349	low
GSM1045305	7.18356164383562	0	2.7745158	0.4344473	0.7933373	2.980205	-1.10905620202019	high
GSM1045306	7.96986301369863	0	1.6701315	0.4344473	1.1381845	4.4192246	-1.14102324579497	high
GSM1045307	8.08767123287671	0	4.1388971	0.4344473	0.8351649	2.980205	-1.36882946455072	low
GSM1045308	8.18904109589041	0	5.2438161	0.4344473	0.7933373	2.980205	-1.55993647963862	low
GSM1045309	5.76712328767123	0	4.1226783	0.446185	0.7933373	2.980205	-1.35788348096479	low
GSM1045310	2.53972602739726	1	1.05898655	0.43444735	0.79333726	2.98020497	-0.795810255723546	high
GSM1045311	8.11506849315069	0	1.6483987	0.43444735	0.79333726	2.98020497	-0.903433582794649	high
