## Appendix for "A Novel Prognosis Model based on Comprehensive Analysis of Pyroptosis-Related Genes in Breast Cancer": tcga.uniCox.txt

id	HR	HR.95L	HR.95H	pvalue
CD6	0.719777713588421	0.574734603067378	0.90142468230304	0.00418540561726297
IGSF1	0.804116243652265	0.663136524991496	0.975067590061822	0.0266446865785921
TBX21	0.649869183007308	0.44818256956466	0.942316778255821	0.0230044656806466
GZMM	0.732738413621104	0.593885056084416	0.904056394912309	0.00372118354025204
IL7R	0.837450729686711	0.731537359561861	0.958698438959902	0.0101301347132885
CD37	0.811347646736191	0.670952937253298	0.981119490376177	0.0310374438020059
IKZF3	0.808211997418874	0.673515569076535	0.969846374401449	0.0220724215878335
GRAP2	0.634764417750564	0.421370927802628	0.956226069376445	0.0296995302602789
HLA-DQB1	0.860793580673472	0.759654254990589	0.975398457470414	0.0187451638555754
SEZ6	1.26063249969444	1.04241373202747	1.52453315843691	0.0169267690711836
LTB	0.844603267589397	0.743609303035888	0.959313818036323	0.00934336900289613
B4GALNT2	1.28657426315583	1.0119537135412	1.6357204015019	0.0396896104332094
SIT1	0.790247792648388	0.653275915203549	0.955938462220928	0.0153524869208487
LTF	0.940460259889221	0.891348863406224	0.992277588206016	0.0248797692969929
LAMP3	0.857877642936256	0.752932743085199	0.977449921003886	0.0213038487301825
STC2	0.912536197992232	0.845411550125165	0.984990461181695	0.0188787772448406
PPP1R16B	0.796878155631579	0.652740225515595	0.972844586713182	0.0257203819484478
FMNL1	0.737910146311507	0.577874931505206	0.942265106761365	0.0148200822999998
IL18	0.776515102426695	0.645614134410284	0.933956789603917	0.00724559167931909
PRF1	0.821554537143544	0.686575820116651	0.98306965920598	0.031838804237337
HLA-DQA1	0.884633008949454	0.787221641658686	0.994098128290869	0.0394549367757409
PDCD1	0.723351256690674	0.560827986845244	0.93297241369725	0.0126201068276388
HLA-DQB2	0.8466704749973	0.747992015400358	0.958367039317211	0.00847465229226975
CLEC4E	0.747762210431321	0.561517227405504	0.995781244206318	0.0467131692710088
KRT5	0.908337688313865	0.847406511747703	0.973650006901322	0.00665321274393816
KLRB1	0.624670690173905	0.495018560290836	0.788280485752054	7.35975850485011e-05
ICAM3	0.691768723960456	0.508450466229915	0.941181096751095	0.0189830252228946
WAS	0.772411199274144	0.626676399892944	0.952036905915147	0.0154903842431494
TBC1D10C	0.692946018392647	0.551267717632514	0.871036284272892	0.00167181364138134
MAP4K1	0.753937888427901	0.612330053635803	0.928294040496671	0.00779178325781891
LGALS2	0.776751391012026	0.655094598398759	0.921000913324368	0.00365084436491075
GFI1	0.539649363598335	0.360372583334666	0.808112073724655	0.00275223173622333
CXCR6	0.716841885084049	0.553894722212925	0.927725554339759	0.0114019772965287
SPIB	0.776495765153118	0.639821492882576	0.942365456628046	0.0104393293501125
PCED1B-AS1	0.743308200886777	0.58248122478591	0.948540584649077	0.0170950040728413
RASAL3	0.770061171242153	0.618176158051849	0.959264118699802	0.0197540075733495
MEI1	0.515639828017631	0.327774680500189	0.811180509221484	0.00416731428362563
RAC2	0.737469935224769	0.626490741197906	0.868108448531119	0.000252496057826035
GMFG	0.798141675556578	0.665325815917184	0.957470939831315	0.0151839600308605
CD1C	0.785508458996549	0.648127255806338	0.952009861686023	0.013841071324866
FASLG	0.697974366364935	0.503285684348285	0.967975508251098	0.0311588821393673
CRTAM	0.694316986892732	0.491573767075889	0.980679016204254	0.0383868246316563
CD27	0.791138918414958	0.677149202294207	0.924317397274064	0.00316342477591753
LST1	0.772365138299597	0.624160732421524	0.955760072483509	0.0174905775565291
GBP1P1	0.812903636463512	0.670276947413698	0.985879530431987	0.0353399368365712
PSMB9	0.86517390122901	0.754483444176193	0.992103783251502	0.0381291910901076
GZMB	0.83184114853486	0.721590984999135	0.958936171294636	0.0111497213869454
SPOCK2	0.8066235561175	0.690233334854286	0.942640015236295	0.0068728273908132
ELOVL2	0.888506287969257	0.810071434525634	0.974535565771671	0.0121763884492923
HCST	0.793981287413115	0.671799874839361	0.938384046160962	0.00681190968790972
TOX	0.708950553988314	0.545006364565276	0.922211043170561	0.0103625779503606
CD3D	0.824637135621284	0.727820828657378	0.934332157957243	0.00247868228637924
CXCL1	0.784137322200519	0.643559377016768	0.95542285922093	0.0158502852372647
CARD11	0.781074819678209	0.61221298177063	0.996512475398501	0.0468034923217148
MCOLN2	0.73826723701835	0.557633878386355	0.977412840898237	0.0340448285713023
SH2D1A	0.755263378192455	0.608164508962387	0.937941563561312	0.0110966353161533
ITGAL	0.837138085989282	0.705450595975913	0.993407871524043	0.04178006872295
TRAC	0.865550826343519	0.767709062855423	0.975862171272865	0.0183147345837818
IL16	0.757417594041531	0.577059674881237	0.994145730043827	0.0452549303654874
SLA2	0.772743322810331	0.604067178872794	0.988519594893761	0.0401829204229469
PIM2	0.770783823135704	0.635166422043076	0.935357539991936	0.00836979300568669
STAP1	0.71008304378649	0.534676048388015	0.943034442244502	0.0180232839272422
CD3G	0.775281964762104	0.626703953269873	0.959084623208938	0.0190361947897059
LINC00926	0.580508561078512	0.390284811816913	0.86344684518118	0.00725799820189729
MIAT	0.722884185240948	0.529875063758702	0.986197654905001	0.0405928642072601
LIMD2	0.751888052470213	0.616584017680196	0.916883388535498	0.0048439528121266
SH2D2A	0.758786088881227	0.610438050644122	0.943185517469205	0.0128842498554827
GIMAP7	0.84872097756419	0.730885369605763	0.985554407999789	0.0314949819293984
CD7	0.810186339248876	0.667949571339445	0.982711768179157	0.0325964970829946
SLAMF1	0.73137451647075	0.549726614561215	0.973044908458326	0.0317496783470262
NLRC3	0.733856238080634	0.555903621766561	0.968774005210583	0.0289731358050649
IVL	1.20292837087631	1.01809722130404	1.42131481667899	0.0299551929146428
ZAP70	0.726006127945552	0.568950697020218	0.926415769547361	0.0100382598706509
SLAMF7	0.84298789680404	0.726078941717789	0.978720843324368	0.0249396175979597
HLA-DPB1	0.842343312737639	0.730959720006177	0.970699529801483	0.017743737899359
IL2RB	0.86003418250983	0.739928972661363	0.99963486012037	0.0494463445892682
HLA-DMA	0.843249820813728	0.72136897856147	0.985723369641396	0.032314682207032
IGHG1	0.936917587651473	0.883633105059232	0.993415209349602	0.0291755553904334
CD247	0.746700854620163	0.601009050620735	0.927710099730811	0.00835133959952382
FABP7	0.872557397199908	0.776956320569837	0.979921768124472	0.0213051990819719
TESPA1	0.5981289300701	0.417224560930209	0.85747161238345	0.00516269361242418
CD2	0.855139489624417	0.761992482658281	0.959672914572631	0.00782536831262644
IGLV1-44	0.890365558896552	0.827592338995961	0.957900153390664	0.00185184594962493
CTSW	0.754430746104409	0.632327028752563	0.900112955459914	0.00175891098758779
CD19	0.74188895695407	0.570105767248221	0.965433531934007	0.0263004456329499
CD79B	0.822830143522751	0.694288595648838	0.975170050801344	0.0244436903273092
HCLS1	0.842730756704637	0.716361354902321	0.991392295851593	0.0389933066103697
ZNF683	0.732512255140116	0.580952927588025	0.92361046558141	0.0084923331006158
TRAT1	0.709667611916507	0.535120090784309	0.941149712142418	0.0172628881658727
PRKCB	0.729074438500169	0.553550589417186	0.960254666938365	0.0245396062010231
CYTIP	0.824271817592919	0.705354572350158	0.96323757711554	0.0150509362730199
GZMK	0.823527129611572	0.717013762907617	0.945863201364597	0.00600363427195268
IL2RG	0.838065372723212	0.736914833419765	0.953100055943123	0.00710408497885222
TRAF1	0.70283058094571	0.549873351434228	0.89833563351282	0.00486037075351699
CXCL13	0.897113564073205	0.832714257342064	0.966493295566963	0.00428110095029593
HLA-DOB	0.760704749219779	0.631264381857405	0.916686783092163	0.00405242497504456
XCL1	0.570717258812609	0.380057374196682	0.857023732785192	0.0068561925690342
BCL11B	0.771405162379193	0.599726381882091	0.992229027307092	0.0433105762028568
CD5	0.780321843844494	0.649154714933332	0.93799238605762	0.00824904170396764
APOBEC3G	0.729532458375218	0.588463744101732	0.904418688759492	0.00402405630924765
TRAV8-3	0.718798561041312	0.53997021567737	0.956851612096637	0.0236875879663484
STAT4	0.674279695234143	0.504010428234546	0.90207083412463	0.0079543472209814
ITGB2-AS1	0.750731849862344	0.572131533796211	0.985085206994527	0.0386049177973951
ITK	0.725782375088536	0.552705094787456	0.953058079176424	0.0211178373272481
CCL19	0.871847835563517	0.806537029549335	0.942447303134386	0.000556451168466918
GBP1	0.857696197705468	0.754260254224705	0.975316892860244	0.0192252789505115
CD74	0.81217047464212	0.703723235233665	0.937329971293879	0.0044410657234027
CIITA	0.735237665834888	0.581356224374058	0.929850584887719	0.0102581949926378
MMP7	0.91359670471281	0.843770063369926	0.989201886979218	0.0259076383873111
PSTPIP1	0.702518552644696	0.535677109968249	0.921324259756499	0.0107014721880755
IGLV6-57	0.879519518291335	0.809133733756848	0.956028096200821	0.00255627165605341
ACAP1	0.707773314978477	0.547387647189078	0.915152301971088	0.00838309953119743
GZMH	0.78524525816757	0.656386155875571	0.93940146353657	0.00820533810571586
CD79A	0.828035565913771	0.737961928091911	0.929103348449086	0.0013206470386721
IL18BP	0.71506890068324	0.561833824471773	0.910097453112717	0.00641967574658217
IDO1	0.874326164396107	0.771723952040398	0.990569542031775	0.0349671257849307
CXCL9	0.914909851264474	0.84720256221411	0.988028215770712	0.0233908876063372
CD1E	0.736650593105008	0.578960090302926	0.937291024737179	0.0128859067491272
CCL5	0.856723116944429	0.769681205946882	0.953608446504839	0.00467000300967809
PDE6G	0.610229438220808	0.396705101864143	0.93868207270702	0.0245786919306457
IGKC	0.901383844928727	0.847885531632622	0.95825769586376	0.000881621396500621
SIRPG	0.728744218707395	0.574547902116883	0.924323514789221	0.00908805572792494
UBASH3A	0.655264752010782	0.479225130763845	0.895971157738261	0.00809456238705425
JAK3	0.785783789508629	0.628910661168967	0.981786765558825	0.0338595521868758
USP30-AS1	0.665047663743242	0.497503192133008	0.889016195361611	0.00588126003692912
ARHGAP25	0.777788566573541	0.619020874753328	0.977277308351823	0.0309841644696025
HLA-F	0.836326131504415	0.721961169663965	0.968807503265991	0.0172027771289408
CD69	0.804059123491321	0.673488122374042	0.959944284972218	0.0158600013559788
WNT10A	0.600500574937603	0.393947643227706	0.915352450254312	0.017730839385192
CD52	0.831263943313148	0.741458279670807	0.931946897618185	0.00153379529871664
TMEM71	0.746816457360305	0.569530950120825	0.979287992805085	0.0347439769754467
GP1BA	0.565139476188846	0.358625723000028	0.890573673509132	0.0139170312399168
TIGIT	0.779151562930807	0.627060208836996	0.96813216571892	0.0243056100707643
FGFBP1	0.780913583346913	0.622752406949204	0.979243143584442	0.0322243288674013
APBB1IP	0.802072239259701	0.647224106534281	0.993967731572737	0.043878633254075
PIK3CD	0.766485762713782	0.612798829496637	0.958716623080875	0.0198474904711723
CD96	0.774657671974183	0.624267843897146	0.961277302066726	0.0204179958412894
TMEM156	0.754274285376114	0.58255629353892	0.976608962755354	0.0323918435910178
EOMES	0.753788158137204	0.577590785258948	0.983735547465741	0.0374633093406944
CD3E	0.821163207335169	0.717101893216947	0.940325244514423	0.00437272063332283
GBP4	0.857156241905622	0.747427519108161	0.982994075351203	0.0274275045061615
SLAMF6	0.789735516465894	0.65661373633498	0.949846388302594	0.0122011145597632
GZMA	0.830525554776112	0.732500335863066	0.941668779337071	0.00375697534428548
PARVG	0.734134960000127	0.545059601340067	0.988798542708598	0.0419412423203185
PTPN7	0.753282353505153	0.598698242959749	0.947780139285311	0.0156218840027833
PLA2G2D	0.772241743321592	0.649071278327319	0.918785547968178	0.00355219554783347
CCR5	0.842083199185164	0.714523170331567	0.992415842891235	0.04028625134263
MYO1G	0.725802416769391	0.544609419903287	0.967278803737617	0.0287429560522035
CD48	0.811241964910536	0.691565705431424	0.951628341982854	0.0102049120407642
NKG7	0.860836805263755	0.758842307351772	0.976540182482456	0.0198637516796346
ITGAX	0.766610468973714	0.609017141754386	0.964983693968191	0.0236028422201032
TRAV12-2	0.744682964776773	0.558452281200927	0.993017195374658	0.0446766092891398
IGHV1-69	0.909354386340711	0.827461431298188	0.99935219779337	0.0484474845741445
C16orf54	0.799377324762574	0.659262529839453	0.9692710846166	0.0227627076552086
IGHD	0.798781288199932	0.701417691162871	0.909659899396785	0.000704894300462183
S1PR4	0.70850002480353	0.554878111077694	0.904653247488287	0.00571780215305355
SOCS1	0.795213450297798	0.649421723178327	0.973734645708618	0.0265859224481213
TNFRSF17	0.802811456741611	0.669262525908353	0.963009596571741	0.0179816684056084
TMC8	0.790574382180166	0.641571761039941	0.974182299960426	0.0274227151915673
MMP1	1.08369866967034	1.00301676326698	1.17087056732737	0.0417229541125556
IGLL5	0.876631243855783	0.802331307681189	0.957811729826574	0.00356980147916225
CXCR3	0.79189894607345	0.662137721922506	0.947089887843054	0.0106088353945813
NCR3	0.676709710762454	0.460588049403191	0.994242106875279	0.0466591583032912
PRSS12	0.736060210001292	0.548616806134453	0.987546547406294	0.0409998171320317
LCK	0.838472655251309	0.716553303308641	0.981136211860239	0.0279840128321247
IGHM	0.90795100263442	0.850656078216307	0.969104958273424	0.00368904052125164
CORO1A	0.846002817085434	0.732655013135508	0.976886465914503	0.0226915274717737
KLHDC7B	0.828064975140524	0.72814401593398	0.941697779628044	0.00403333928511019
RARRES1	0.905117913733568	0.822773674487718	0.995703269518788	0.0405165161804294
SELL	0.850650025839614	0.748307585976942	0.966989350396927	0.0133904365096403
TRAF3IP3	0.722875857125734	0.553931275469453	0.943347176727669	0.0168772389379676
MATK	0.745510601348985	0.574767761481064	0.966975000984003	0.0268962521660789
BIRC3	0.763230626120586	0.651974465959749	0.893472089878417	0.000776060898448494
P2RY13	0.779457784204927	0.614336288525421	0.988960686037211	0.0402320663181511
FGR	0.782007679605173	0.626021274434755	0.976861387839629	0.0302957939104042
IKZF1	0.772633006004181	0.614446430351271	0.971544031309256	0.0273171150857593
BCL2A1	0.799807807267579	0.684088350943607	0.935102209654359	0.00508721457301106
ARHGAP9	0.797753754876648	0.64140181359859	0.992218980250776	0.0423415216579564
ZBED2	0.698521171878284	0.509384573143313	0.957884971959947	0.0259446021686022
CD40LG	0.667386305859858	0.497005463409042	0.896176227508981	0.007170195467097
CD38	0.780831037935726	0.622440943744498	0.979526035250751	0.0324515830597974
SPN	0.740278489024495	0.580590869080174	0.943887116551801	0.0152752954990809
CD8A	0.806060740521484	0.69044085299023	0.941042110408314	0.00634856813077944
CD8B	0.793926801417814	0.654938039630706	0.962411293692658	0.0187655067458152
CST7	0.791075025686115	0.680410520594084	0.919738418679778	0.00230272816108162
TNFRSF13C	0.681970572594985	0.4999262234481	0.930304993160283	0.01569452461109
PYHIN1	0.695511665753312	0.50502333459337	0.957849754781009	0.0261691272344391
CLEC10A	0.804998721464179	0.674793420763283	0.960327889424236	0.0159677357620147
GPR18	0.719946488631054	0.529104768636403	0.979622519426532	0.0365298588596573
HLA-DPB2	0.729795929040619	0.568753045938966	0.936438234216359	0.0132778813760853
RUNX3	0.84752168186611	0.719294588858077	0.998607541832746	0.048085477842262
GPR171	0.689078586355256	0.54018951598936	0.879005023456824	0.00271495872398106
